# Multi-omics analysis identifies LBX1 and NHLH1 as central regulators of human midbrain dopaminergic neuron differentiation

**DOI:** 10.1101/2023.01.27.525898

**Authors:** Borja Gomez Ramos, Jochen Ohnmacht, Nikola de Lange, Aurélien Ginolhac, Elena Valceschini, Aleksandar Rakovic, Rashi Halder, François Massart, Christine Klein, Roland Krause, Marcel H. Schulz, Thomas Sauter, Rejko Krüger, Lasse Sinkkonen

## Abstract

Midbrain dopaminergic neurons (mDANs) control voluntary movement, cognition, and reward behavior under physiological conditions and are implicated in human diseases such as Parkinson’s disease (PD). Many transcription factors (TFs) controlling human mDAN differentiation during development have been described, but much of the regulatory landscape remains undefined. Using a tyrosine hydroxylase (TH) iPSC reporter line, we have generated time series transcriptomic and epigenomic profiles of purified mDANs during differentiation. Integrative analysis predicted novel central regulators of mDAN differentiation and super-enhancers were used to prioritize key TFs. We find LBX1, NHLH1 and NR2F1/2 to be necessary for mDAN differentiation and show that overexpression of either LBX1 or NHLH1 can also improve mDAN specification. NHLH1 is necessary for the induction of neuronal miR-124, while LBX1 regulates cholesterol biosynthesis, possibly through mTOR signaling. Consistently, rapamycin treatment led to an inhibition of mDAN differentiation. Thus, our work reveals novel regulators of human mDAN differentiation.
