## Supplementary Table 2 for "Multi-omics analysis identifies LBX1 and NHLH1 as central regulators of human midbrain dopaminergic neuron differentiation"

### Sheet: TFs_controlled_SEs_day30
	gene_name
1	CREB3L4
2	HDGF
3	USF1
4	ZNF692
5	SOX11
6	PCBP1
7	POU3F3
8	CSRNP3
9	SP3
10	KLF7
11	NR2F1
12	JARID2
13	BCLAF1
14	ZFHX4
15	NR6A1
16	RXRA
17	LBX1
18	LDB1
19	DEAF1
20	RELA
21	ZNF219
22	ESR2
23	FOS
24	TCF12
25	HSF4
26	THAP11
27	ZFHX3
28	MNT
29	TP53
30	RARA
31	MLX
32	HOXB3
33	ZNF628
34	NAT14

### Sheet: TFs_controlled_SEs_day50
	gene_name
1	CREB3L4
2	HDGF
3	NHLH1
4	USF1
5	ZNF692
6	MYT1L
7	SOX11
8	MEIS1
9	PCBP1
10	POU3F3
11	CSRNP3
12	SP3
13	KLF7
14	NR2F1
15	SOX4
16	POU3F2
17	ZFHX4
18	NFIB
19	RXRA
20	LBX1
21	EBF3
22	DEAF1
23	ZNF219
24	FOS
25	MEIS2
26	MYEF2
27	TCF12
28	NR2F2
29	E4F1
30	MNT
31	TP53
32	RARA
33	HOXB2
34	HOXB3
35	TCF4
36	RFX2
37	JUND

### Sheet: Merge_TFs_controlled_SEs
	gene_name
1	CREB3L4
2	HDGF
3	USF1
4	ZNF692
5	SOX11
6	PCBP1
7	POU3F3
8	CSRNP3
9	SP3
10	KLF7
11	NR2F1
12	JARID2
13	BCLAF1
14	ZFHX4
15	NR6A1
16	RXRA
17	LBX1
18	LDB1
19	DEAF1
20	RELA
21	ZNF219
22	ESR2
23	FOS
24	TCF12
25	HSF4
26	THAP11
27	ZFHX3
28	MNT
29	TP53
30	RARA
31	MLX
32	HOXB3
33	ZNF628
34	NAT14
35	NHLH1
36	MYT1L
37	MEIS1
38	SOX4
39	POU3F2
40	NFIB
41	EBF3
42	MEIS2
43	MYEF2
44	NR2F2
45	E4F1
46	HOXB2
47	TCF4
48	RFX2
49	JUND

### Sheet: Top20_TFs_EPIC-DREM
Rank	TF
1	NRF1
2	REST
3	E2F6
4	TFAP2A(var.3)
5	EGR3
6	RARA::RXRG
7	ZNF740
8	TFAP2B(var.3)
9	ZIC1
10	E2F4
11	RARA(var.2)
12	ZBTB7B
13	ZNF263
14	EGR2
15	GLIS2
16	RREB1
17	RARA::RXRA
18	EGR1
19	ZIC4
20	INSM1
1	MEIS1
2	NR4A2::RXRA
3	TFAP4
4	ESRRA
5	NR1A4::RXRA
6	NR4A2
8	NR2F1
9	ZEB1
10	NFKB1
12	CREB1
13	MEIS2
14	CTCF
15	CTCFL
18	HES7
19	TFAP2B(var.2)
20	TFAP2A
1	ETV2
2	FEV
3	ETV4
4	NFYA
5	ELK3
6	ZNF384
7	GATA2
8	ELK4
9	ARNT::HIF1A
10	HSF4
11	HSF1
12	ETS1
13	ETV6
14	ETV1
15	HOXC10
16	CUX2
17	HSF2
18	HIF1A
19	ETV5
20	GBX1
1	SOX21
2	HESX1
3	EN1
4	LHX2
5	PRRX1
6	UNCX
7	MSX2
8	PHOX2A
9	MSX1
10	NKX6-1
11	MIXL1
12	VSX1
13	SOX4
15	IRF7
16	LMX1A
17	E2F3
18	PAX4
19	NFYB
20	TEAD3
1	TGIF2
2	PKNOX2
3	PKNOX1
4	TGIF1
6	JUN(var.2)
7	VAX2
8	RXRB
9	NFIA
10	NKX6-2
11	HOXA10
12	IRF3
13	FOS
14	NR1H2::RXRA
15	FOSL2::JUNB
16	ZNF143
17	RXRG
18	BATF::JUN
19	CEBPG
1	ELF4
2	ELF1
3	IRF5
4	SP1
5	PAX5
6	ERF
10	STAT3
11	KLF5
12	GABPA
13	GLIS3
14	ZBTB7A
17	RXRA::VDR
19	GLIS1
20	CREB3L1
3	ZIC3
8	ZBTB33
9	ASCL1
11	TFAP2A(var.2)
15	TFAP2B
18	HEY1
3	ELK1
5	TFDP1
7	ETV3
13	HINFP
16	HEY2
19	SP2
5	RORA
7	SRF
8	RARA
9	PAX7
10	MEF2D
11	GSX1
14	IRF1
15	FOSL1::JUNB
16	ESRRB
17	RHOXF1
19	LBX1
20	NR2F2
1	NHLH1
3	TBX19
4	TCF7L1
6	FOSL1::JUND(var.2)
9	PAX3
10	SMAD3
11	FOSL2::JUNB(var.2)
12	JUND
15	GATA1::TAL1
16	PPARG
17	SCRT1
19	FOXC1
20	SREBF2(var.2)
4	TEF
6	DBP
7	MZF1
12	MAX
14	MEF2C
16	NR3C1
17	RFX3
18	HMBOX1
19	IRF2
3	MZF1(var.2)
4	PLAG1
7	E2F1
8	YY2
11	THAP1
13	TEAD4
14	MAFG
15	TEAD1
18	CENPB
19	ZNF24
1	FOSL2
3	FOSL1::JUND
5	FOSB::JUNB
8	JUNB
10	FOS::JUNB
15	FOXK2
17	FOSL2::JUND
12	GBX2
14	MEOX1
15	HOXB2
17	HOXB3
18	SOX9
1	FIGLA
3	ZBTB18
4	TAL1::TCF3
7	NEUROG2
8	BHLHE22
10	AR
11	FOSB::JUN
13	NR3C2
16	FOSL1
19	FOS::JUN
5	GMEB2
9	KLF4
11	ONECUT3
15	FOXP3
18	SOX8
2	GATA5
3	GLI2
5	GATA3
7	LEF1
8	LMX1B
10	HIC2
16	NFATC3
20	TEAD2
5	SP3
6	PBX1
7	MAF::NFE2
8	SP8
10	BHLHE41
12	RFX2
13	BHLHE40
14	KLF16
18	TCF4
19	CREB3
20	NFKB2
1	SIX2
5	HNF4G
6	FOSL2::JUN
8	MYBL2
10	NR1H4
15	FOS::JUND
16	TP53

### Sheet: TFs_SEs_overlap_EPIC-DREM
17 common elements in "EPIC-DREM Top20 TFs" and "TF associated to SE":
MEIS1
NR2F1
MEIS2
HSF4
SOX4
FOS
RARA
LBX1
NR2F2
NHLH1
JUND
HOXB2
HOXB3
SP3
RFX2
TCF4
TP53
